# RERconverge Expansion: Using Relative Evolutionary Rates to Study Complex Categorical Trait Evolution

**DOI:** 10.1101/2023.12.06.570425

**Authors:** Ruby Redlich, Amanda Kowalczyk, Michael Tene, Heather H. Sestili, Kathleen Foley, Elysia Saputra, Nathan Clark, Maria Chikina, Wynn K. Meyer, Andreas Pfenning

**Affiliations:** Carnegie Mellon University; Lehigh University; University of Pittsburgh

## Abstract

Comparative genomics approaches seek to associate evolutionary genetic changes with the evolution of phenotypes across a phylogeny. Many of these methods, including our evolutionary rates based method, RERconverge, lack the capability of analyzing non-ordinal, multicategorical traits. To address this limitation, we introduce an expansion to RERconverge that associates shifts in evolutionary rates with the convergent evolution of multi-categorical traits. The categorical RERconverge expansion includes methods for performing categorical ancestral state reconstruction, statistical tests for associating relative evolutionary rates with categorical variables, and a new method for performing phylogenetic permulations on multi-categorical traits. In addition to demonstrating our new method on a three-category diet phenotype, we compare its performance to naive pairwise binary RERconverge analyses and two existing methods for comparative genomic analyses of categorical traits: phylogenetic simulations and a phylogenetic signal based method. We also present a diagnostic analysis of the new permulations approach demonstrating how the method scales with the number of species and the number of categories included in the analysis. Our results show that our new categorical method outperforms phylogenetic simulations at identifying genes and enriched pathways significantly associated with the diet phenotype and that the new ancestral reconstruction drives an improvement in our ability to capture diet-related enriched pathways. Our categorical permulations were able to account for non-uniform null distributions and correct for non-independence in gene rank during pathway enrichment analysis. The categorical expansion to RERconverge will provide a strong foundation for applying the comparative method to categorical traits on larger data sets with more species and more complex trait evolution.
