## Supplemental file 1 for "RERconverge Expansion: Using Relative Evolutionary Rates to Study Complex Categorical Trait Evolution"

hg38	Anthropivore
panTro5	Omnivore
panPan2	Omnivore
gorGor5	Herbivore
ponAbe2	Omnivore
nomLeu3	Herbivore
rheMac8	Omnivore
macFas5	Omnivore
macNem1	Omnivore
papAnu3	Anthropivore
manLeu1	Omnivore
cerAty1	Omnivore
chlSab2	Omnivore
nasLar1	Herbivore
rhiRox1	Herbivore
rhiBie1	Herbivore
colAng1	Herbivore
HLpilTep1	Herbivore
calJac3	Omnivore
aotNan1	Omnivore
saiBol1	Omnivore
cebCap1	Omnivore
tarSyr2	Insectivore
otoGar3	Herbivore
micMur3	Omnivore
proCoq1	Herbivore
galVar1	Herbivore
tupChi1	Insectivore
jacJac1	Herbivore
micOch1	Herbivore
criGri1	Herbivore
mesAur1	Omnivore
perManBai1	Omnivore
mm10	Herbivore
HLmusCar1	Anthropivore
HLmusPah1	Anthropivore
rn6	Anthropivore
HLmerUng1	Herbivore
nanGal1	Herbivore
HLcasCan1	Herbivore
HLdipOrd2	Herbivore
hetGla2	Herbivore
HLfukDam1	Herbivore
cavPor3	Herbivore
chiLan1	Herbivore
octDeg1	Herbivore
speTri2	Omnivore
HLmarMar1	Herbivore
oryCun2	Herbivore
ochPri3	Herbivore
vicPac2	Herbivore
HLcamFer2	Omnivore
HLcamBac1	Omnivore
HLcamDro1	Omnivore
HLturTru3	Piscivore
HLorcOrc1	Piscivore
HLdelLeu1	Piscivore
lipVex1	Piscivore
phyCat1	Piscivore
balAcu1	Carnivore
HLbalMys1	Insectivore
bosTau8	Herbivore
HLbosInd1	Herbivore
bisBis1	Herbivore
bosMut1	Herbivore
bubBub1	Herbivore
HLoviAri4	Herbivore
HLoviCan1	Herbivore
HLcapHir2	Herbivore
panHod1	Herbivore
HLodoVir1	Herbivore
susScr11	Anthropivore
HLequCab3	Herbivore
equPrz1	Herbivore
HLequAsi1	Herbivore
cerSim1	Herbivore
felCat8	Carnivore
HLaciJub1	Carnivore
panTig1	Carnivore
HLpanPar1	Carnivore
canFam3	Carnivore
HLlycPic1	Carnivore
musFur1	Carnivore
HLailFul1	Omnivore
ailMel1	Omnivore
ursMar1	Carnivore
odoRosDiv1	Piscivore
lepWed1	Piscivore
neoSch1	Piscivore
manPen1	Insectivore
HLmanJav1	Insectivore
pteAle1	Herbivore
HLpteVam2	Herbivore
rouAeg1	Herbivore
HLrhiSin1	Insectivore
HLhipArm1	Insectivore
eptFus1	Insectivore
myoDav1	Insectivore
myoBra1	Insectivore
myoLuc2	Insectivore
HLminNat1	Insectivore
HLdesRot1	Carnivore
eriEur2	Anthropivore
sorAra2	Omnivore
conCri1	Piscivore
loxAfr3	Herbivore
triMan1	Herbivore
HLproCap2	Herbivore
chrAsi1	Insectivore
echTel2	Insectivore
eleEdw1	Insectivore
oryAfe1	Insectivore
dasNov3	Insectivore
HLchoHof2	Herbivore
monDom5	Omnivore
sarHar1	Omnivore
HLphaCin1	Herbivore
ornAna2	Insectivore
